# Comprehensive analysis identifies histone 2A ubiquitination as a marker for aging and pan-cancer prognosis

**DOI:** 10.1101/2022.07.13.499990

**Authors:** Fen Zhang, Zhan Wang, Jiahang Zhang, Menghao Zhou, Yongxia Chen, Sainan Zhang, Zeyu Sun, Feiyang Ji

## Abstract

Ubiquitination is a post-translational modification (PTM) that induces protein degradation or function alteration and plays crucial roles in aging and cancer. Previous ubiquitinomes of aging mainly focused on how ubiquitination changes in drosophila and other lower animals, but how ubiquitination changes during the aging of higher animals and what causes these changes remain unclear. Here, we profiled whole-life ubiquitinome data of mouse brain, heart, liver, muscle, and spleen, and integratively analyzed the ubiquitinome data with RNA sequencing data. The results showed that the ubiquitination of protein, especially histone 2A (H2A), changed intensely during aging due to the regulated expression of E3 ligases (E3s) and deubiquitylating enzymes (DUBs). Then we developed two distinct H2A’ E3s/DUBs expression subtypes with different prognosis, DNA damage response (DDR), and tumor microenvironment cell infiltration degrees based on an unsupervised method in pan-cancer. In conclusion, our study provided temporal resolution ubiquitinome data of mouse aging and revealed the vital role of H2A ubiquitination in aging and tumor progression.
