## Supplemental Table 1-4 for "Comprehensive analysis identifies histone 2A ubiquitination as a marker for aging and pan-cancer prognosis": Table. S3 E3 and DUB of H2A in mouse.xlsx

### Sheet: Sheet1
Table. S3 E3 and DUB of H2A in mouse.
Gene	Type
Bard1	E3
Bmi1	E3
Brap	E3
Brca1	E3
Cdc20	E3
Chfr	E3
Eed	E3
Fbxw10	E3
Btrc	E3
Fbxw11	E3
Fbxw2	E3
Fbxw4	E3
Fbxw5	E3
Fbxw7	E3
Fbxw9	E3
Irf2bp1	E3
Kdm1b	E3
Kdm2a	E3
Mkrn1	E3
Mkrn3	E3
Kmt2c	E3
Nsmce1	E3
Nsmce2	E3
Pcgf1	E3
Pcgf2	E3
Pcgf5	E3
Pml	E3
Prc1	E3
Rag1	E3
Ring1	E3
Rnf2	E3
Rnf187	E3
Rnf207	E3
Rnf39	E3
Rnf8	E3
Tbl1xr1	E3
Tbl1x	E3
Topors	E3
Trim37	E3
Uhrf1	E3
Zeb2	E3
Zmiz1	E3
Abtb1	E3
Ankib1	E3
Arih1	E3
Arih2	E3
Baz1b	E3
Babam2	E3
Brwd1	E3
Ccnb1ip1	E3
Dcaf13	E3
Dcun1d1	E3
Eif3i	E3
Fancl	E3
Fzr1	E3
Rbck1	E3
Irak1	E3
Litaf	E3
Mib2	E3
Mycbp2	E3
Nedd4	E3
Pcgf6	E3
Pias2	E3
Prkn	E3
Prpf19	E3
Pwp2	E3
Rnf144a	E3
Rnf144b	E3
Rad18	E3
Rbbp6	E3
Rbx1	E3
Rfwd3	E3
Rasd2	E3
Rmnd5a	E3
Rnf111	E3
Rnf123	E3
Rnf126	E3
Rnf138	E3
Rnf168	E3
Rnf169	E3
Rnf216	E3
Rlim	E3
Rnf14	E3
Rnf31	E3
Rnf4	E3
Rnf5	E3
Scaf11	E3
Smurf2	E3
Spop	E3
Syvn1	E3
Tbl3	E3
Tep1	E3
Trim28	E3
Tle1	E3
Traf7	E3
Mid2	E3
Uhrf2	E3
Wdr3	E3
Xiap	E3
Zmynd11	E3
Rchy1	E3
Brcc3	DUB
Uchl1	DUB
Usp27x	DUB
Usp12	DUB
Usp2	DUB
Usp1	DUB
Usp19	DUB
Uchl3	DUB
Usp8	DUB
Usp5	DUB
Usp11	DUB
Usp14	DUB
Usp46	DUB
Usp4	DUB
Usp10	DUB
Usp39	DUB
Usp49	DUB
Usp34	DUB
Usp30	DUB
Usp31	DUB
Usp53	DUB
Usp51	DUB
Usp54	DUB
Usp45	DUB
Usp50	DUB
Usp43	DUB
Usp37	DUB
Usp48	DUB
Usp38	DUB
Usp32	DUB
Usp33	DUB
Bap1	DUB
Usp13	DUB
Usp9x	DUB
Usp7	DUB
Usp47	DUB
Usp28	DUB
Usp44	DUB
Usp42	DUB
Cyld	DUB
Usp40	DUB
Usp36	DUB
Usp35	DUB
Usp25	DUB
Usp21	DUB
Usp18	DUB
Usp22	DUB
Usp24	DUB
Usp20	DUB
Usp16	DUB
Usp3	DUB
Mysm1	DUB
Stambpl1	DUB
